# Glaciation history and geography shape genetic diversity of Lewis flax (*Linum lewisii* Pursh.) across North America

**DOI:** 10.1101/2025.08.18.670546

**Authors:** Peter Innes, Zach Marcus, Brent S. Hulke, Nolan C. Kane

**Author notes:** Corresponding author Peter Innes 1900 Pleasant Street 334 UCB Boulder, CO 80309.

## Abstract

Factors shaping genetic variation at continental scales include geography, glacial cycles, and genetic constraints. We examine how such factors influenced diversification in *Linum lewisii* Pursh. (Lewis flax), a perennial forb which colonized and spread across North America in the last few million years, accompanied by self-incompatibility and distyly loss. We used whole-genome analyses to quantify population structure and diversity across the landscape, estimate population histories, and test expectations about the shift to self-compatibility; we examine how understanding the evolutionary history of this broadly-adapted species informs ecological restoration and neodomestication efforts. We show that Lewis flax consists of four genetic clusters that diverged during the Last Glacial Period or earlier, with mountainous regions acting as historical barriers, contemporary dispersal corridors and contact zones. The four lineages within Lewis Flax are differentiated but do not correspond to existing taxonomic treatments. Our results support the hypothesis of *refugia within refugia*, the presence of population substructure within southern refugia. Genomic data further indicate Lewis flax is predominantly outcrossing despite its self-compatibility, although postglacial range expansions may have involved shifting towards increased selfing. The mixed mating system of Lewis flax thus interacts with glacial history and geographical features to shape diversification across the continent.
