## Supplementary material for "Glaciation history and geography shape genetic diversity of Lewis flax (*Linum lewisii* Pursh.) across North America": Table S1

sample	locality	state	country	collection_year	lat	lon	mean_depth	seed_repository	sample_type	library_prep	elevation_m	ADMIX_pop_assign	ADMIX_prop_SE	ADMIX_prop_SW	ADMIX_prop_C	ADMIX_prop_N	notes
Ames_31364		CO	USA	2003	38.661383	-108.249877	8.17	NPGS	Non-herbarium	Twist 96-Plex	1891	C	0.0392	0.0734	0.8874	0
Ames_31369		NV	USA	2011	39.03355	-114.59072	5.92	NPGS	Non-herbarium	Twist 96-Plex	2050	SW	0	1	0	0
Ames_31370		UT	USA	2011	39.59392	-111.8242	3.26	NPGS	Non-herbarium	Twist 96-Plex	1759	SW	0	0.7622	0.2377	0
Ames_31372		WY	USA	2011	41.99717	-110.54058	5.94	NPGS	Non-herbarium	Twist 96-Plex	2270	C	0	0	1	0
Ames_32566		UT	USA	2010	40.57753	-111.59915	8.53	NPGS	Non-herbarium	Twist 96-Plex	3187	C	0.0323	0.1063	0.8419	0.0195
Ames_32568		WY	USA	1905	42.6385	-108.21863	5.71	NPGS	Non-herbarium	Twist 96-Plex	2089	N	0.0237	0.0026	0.3481	0.6257
Ames_33352		NV	USA	2012	36.06718	-115.53877	8.55	NPGS	Non-herbarium	Twist 96-Plex	1671	SW	0	1	0	0
Ames_34266		WY	USA	2015	44.95155	-106.99948	7.91	NPGS	Non-herbarium	Twist 96-Plex	1264	SW	0	1	0	0
Ames_34746		OR	USA	2016	42.17566	-120.10332	10.46	NPGS	Non-herbarium	Twist 96-Plex	1700	C	0.016	0	0.984	0
Ames_34748		UT	USA	2017	37.92645	-113.03293	6.09	NPGS	Non-herbarium	Twist 96-Plex	1713	SW	0	1	0	0
Ames_34946		WV	USA	2019	38.828407	-79.283975	4.82	NPGS	Non-herbarium	Twist 96-Plex	687	SW	0	1	0	0
Ames_35685		AZ	USA	2018	34.78956	-111.44439	4.33	NPGS	Non-herbarium	Twist 96-Plex	2240	SW	0.0456	0.8175	0.1369	0	aka W6 56977
BCC_PP_1	Burning Coal Campground	ND	USA		46.6	-103.45854	3.87	personal	Non-herbarium	Twist 96-Plex	784	N	0	0	0	1
Blue_11	Black Hills	SD	USA		44.17	-103.881759	6.58	personal	Non-herbarium	Twist 96-Plex	2036	N	0	0	0	1
BVR_11	Boulder County	CO	USA	2020	40.074008	-105.256729	3.85	personal	Non-herbarium	Twist 96-Plex	1630	SE	1	0	0	0
BVR_1	Boulder County	CO	USA	2020	40.074968	-105.258343	1.53	personal	Non-herbarium	Twist 96-Plex	1631	SE	0.9979	0	0	0.0021
BVR_2	Boulder County	CO	USA	2020	40.074578	-105.258414	4.16	personal	Non-herbarium	Twist 96-Plex	1644	SE	1	0	0	0
BVR_3	Boulder County	CO	USA	2020	40.07442	-105.258817	5.62	personal	Non-herbarium	Twist 96-Plex	1660	SE	1	0	0	0
BVR_8	Boulder County	CO	USA	2020	40.07	-105.254947	5.41	personal	Non-herbarium	Twist 96-Plex	1645	SE	1	0	0	0
CN_107292	Saskatoon	Saskatchewan	Canada	1999	52	-106.7	3.95	PGRC	Non-herbarium	Twist 96-Plex	499	N	0	0	0	1
Copper_Creek		CO	USA	2021	38.96	-106.972358	5.67	personal	Non-herbarium	Twist 96-Plex	3014	C	0	0	1	0
Crestline_Rd		NV	USA		37.76	-114.210878	10.69	personal	Non-herbarium	Twist 96-Plex	1957	SW	0	1	0	0
Eagle_Nest		NM	USA	2021	36.55	-105.277856	6.34	personal	Non-herbarium	Twist 96-Plex	2526	C	0.1089	0.1317	0.7594	0
FTH_2	Boulder County	CO	USA	2020	40.071295	-105.282875	6.15	personal	Non-herbarium	Twist 96-Plex	1693	SE	1	0	0	0
Guanella_Pass_High		CO	USA	2021	39.69	-105.697051	5.33	personal	Non-herbarium	Twist 96-Plex	2833	SW	0	1	0	0
Kenosha_Rock_Cr_1		CO	USA	2021	39.38	-105.737267	8.61	personal	Non-herbarium	Twist 96-Plex	2991	C	0.2701	0.0934	0.5924	0.0441
Levan		UT	USA		39.59	-111.823608	3.82	personal	Non-herbarium	Twist 96-Plex	1746	SW	0	0.7702	0.2298	0
LPT_2	Boulder County	CO	USA	2020	40.053338	-105.296489	3.1	personal	Non-herbarium	Twist 96-Plex	1782	SE	1	0	0	0
LPT_4	Boulder County	CO	USA	2020	40.053492	-105.297278	3.12	personal	Non-herbarium	Twist 96-Plex	1803	SE	1	0	0	0
MME_bulk	Boulder County	CO	USA	2021	39.96	-105.202011	2.6	personal	Non-herbarium	Twist 96-Plex	1704	SE	1	0	0	0
Mystic_2	Black Hills	SD	USA		44	-103.64688	5.77	personal	Non-herbarium	Twist 96-Plex	1725	N	0	0	0	1
NFH_2	Boulder County	CO	USA	2020	40.075967	-105.290002	6.37	personal	Non-herbarium	Twist 96-Plex	1729	SE	1	0	0	0
NFH_4	Boulder County	CO	USA	2020	40.075619	-105.290195	1.83	personal	Non-herbarium	Twist 96-Plex	1737	SE	1	0	0	0
Paper_Map_1	Black Hills	SD	USA		43.83	-103.88064	8.35	personal	Non-herbarium	Twist 96-Plex	1900	N	0	0	0	1
PI_263511	Fort Huachuca	AZ	USA	1959	31.5	-110.4	9.51	NPGS	Non-herbarium	Twist 96-Plex	1895	SW	0.1406	0.6397	0.2197	0	georeferenced
Rice_Mountain		UT	USA		38.05	-113.968942	4.63	personal	Non-herbarium	Twist 96-Plex	2017	SW	0	1	0	0
RMT_2	Boulder County	CO	USA	2020	40.244381	-105.213719	2.34	personal	Non-herbarium	Twist 96-Plex	1768	SE	0.7136	0.1401	0.1411	0.0052
RMT_4	Boulder County	CO	USA	2020	40.244182	-105.213395	6.18	personal	Non-herbarium	Twist 96-Plex	1772	SE	0.7975	0	0	0.2025
RMT_5	Boulder County	CO	USA	2020	40.25	-105.222363	2.31	personal	Non-herbarium	Twist 96-Plex	1800	SE	0.7112	0.152	0.1367	0
Rochford_1	Black Hills	SD	USA		44.11	-103.6527	8.94	personal	Non-herbarium	Twist 96-Plex	1582	N	0	0	0	1
SAN_1	Boulder County	CO	USA	2020	40.021179	-105.296551	3.39	personal	Non-herbarium	Twist 96-Plex	1689	SE	1	0	0	0
SAN_5	Boulder County	CO	USA	2020	40.033638	-105.29746	6.36	personal	Non-herbarium	Twist 96-Plex	1805	SE	1	0	0	0
SAN_6	Boulder County	CO	USA	2020	40.03	-105.30031	2.83	personal	Non-herbarium	Twist 96-Plex	1870	SE	1	0	0	0
Soldier_Canyon		NV	USA		40.78	-115.342834	4.32	personal	Non-herbarium	Twist 96-Plex	1896	SW	0	0.6197	0.3803	0
South_Colony		CO	USA	2021	37.99	-105.474136	3.42	personal	Non-herbarium	Twist 96-Plex	2677	SE	0.6967	0.1271	0.1762	0
TRNP_NU_1	Teddy Roosevelt Natl Park	ND	USA		47.61	-103.350298	6.68	personal	Non-herbarium	Twist 96-Plex	613	N	0	0	0	1
Virginia_Basin		CO	USA	2021	38.97	-106.978111	5.06	personal	Non-herbarium	Twist 96-Plex	3415	C	0	0	1	0
W6_58556		WY	USA	2019	42.62854	-108.61964	5.43	NPGS	Non-herbarium	Twist 96-Plex	1972	N	0.0236	0.0202	0.3543	0.602
W6_59423		UT	USA				4.6	NPGS	Non-herbarium	Twist 96-Plex		SW	0	1	0	0	aka Ames_36053
W6_59425		UT	USA				3.34	NPGS	Non-herbarium	Twist 96-Plex		SW	0	1	0	0	aka Ames_36054
WKR_1	Boulder County	CO	USA	2020	39.929964	-105.337683	1.71	personal	Non-herbarium	Twist 96-Plex	2223	SE	0.9704	0.0296	0	0
WKR_2	Boulder County	CO	USA	2020	39.92927	-105.336173	2.82	personal	Non-herbarium	Twist 96-Plex	2210	SE	1	0	0	0
WLMP_R15	Boulder County	CO	USA	2021	40.0503	-105.286	6.9	personal	Non-herbarium	Twist 96-Plex	1687	SE	1	0	0	0
Alvarado		CO	USA	2021	38.08	-105.553664	4.27	personal	Non-herbarium	Twist 96-Plex	2658	SE	0.7317	0.1146	0.1537	0
Ames_27614	Millard County	UT	USA	1988	39.02333	-112.07833	7.06	NPGS	Non-herbarium	Twist 96-Plex	1905	SW	0	0.998	0.002	0	Maple Grove
Ames_31360		AZ	USA	2007			5.26	NPGS	Non-herbarium	Twist 96-Plex		SW	0.0388	0.7764	0.1848	0
Ames_31363	Agua Fria Natl Monument	AZ	USA	2009	34.25083	-112.02778	6.4	NPGS	Non-herbarium	Twist 96-Plex	1131	SW	0.0272	0.8506	0.1221	0
Ames_31365		CO	USA	2003	38.220728	-108.642305	7.49	NPGS	Non-herbarium	Twist 96-Plex	1737	C	0.0241	0.077	0.8989	0
Ames_31366		AZ	USA	2010	35.16319444	-111.73172222	5.06	NPGS	Non-herbarium	Twist 96-Plex	2165	SW	0.0282	0.8025	0.1694	0
Ames_31367		ID	USA	2010	44.01436111	-116.12952778	8.23	NPGS	Non-herbarium	Twist 96-Plex	1628	C	0	0	1	0
Ames_31368		NV	USA	2010	39.25317	-114.883	7.05	NPGS	Non-herbarium	Twist 96-Plex	1958	SW	0	1	0	0
Ames_31371		NV	USA	2010	38.5975	-114.69303	1.31	NPGS	Non-herbarium	Twist 96-Plex	2002	SW	0	1	0	0
Ames_32567		ND	USA	2010	47.05178423	-103.58607	5.75	NPGS	Non-herbarium	Twist 96-Plex	725	N	0	0	0	1
Ames_32569		AK	USA	2010	61.98275	-145.3529	7.9	NPGS	Non-herbarium	Twist 96-Plex	365	N	0	0	0	1
Ames_33353		AZ	USA	2012	35.16222	-111.73083	5.53	NPGS	Non-herbarium	Twist 96-Plex	2166	SW	0.0415	0.756	0.2025	0
Ames_33354		NV	USA	2013	37.62338	-115.44092	8.3	NPGS	Non-herbarium	Twist 96-Plex	1911	SW	0	1	0	0
Ames_34265		WA	USA	2015	47.64305	-118.395	10.66	NPGS	Non-herbarium	Twist 96-Plex	704	C	0	0	1	0
Ames_34268		MT	USA	2015	44.66643	-112.86386	4.44	NPGS	Non-herbarium	Twist 96-Plex	2120	C	0.0108	0.0378	0.8021	0.1492
Ames_34744		CA	USA	2016	40.94994	-120.22324	3.67	NPGS	Non-herbarium	Twist 96-Plex	1717	C	0	0	1	0	aka W6_53617
Cave_Valley		NV	USA		38.59	-114.76803	4.83	personal	Non-herbarium	Twist 96-Plex	1989	SW	0	1	0	0
Cedar_Brook	Boulder County	CO	USA	2021	40.06	-105.300689	10.25	personal	Non-herbarium	Twist 96-Plex	1910	SE	1	0	0	0
CN_107300	Qu'appelle Valley	Saskatchewan	Canada	2004	50.61	-104.835	1.83	personal	Non-herbarium	Twist 96-Plex	551	N	0	0	0	1
Crystal_Peak		UT	USA		38.79	-113.5891667	5.97	personal	Non-herbarium	Twist 96-Plex	1924	SW	0	1	0	0
Dow_Mountain		CO	USA		37.75	-108.210286	3.51	personal	Non-herbarium	Twist 96-Plex	3039	SW	0	1	0	0
Emerald_Lake		CO	USA	2021	39.01	-107.040139	9.81	personal	Non-herbarium	Twist 96-Plex	3228	C	0	0	1	0
Holt_Camp_Creek		NV	USA		39.15	-115	4.7	personal	Non-herbarium	Twist 96-Plex	2104	SW	0	1	0	0	georeferenced to Holt Camp Creek NV
Homestake_Reservoir		CO	USA	2021	39.44	-106.39605	3.62	personal	Non-herbarium	Twist 96-Plex	2751	SW	0	0.99	0.0099	0
Jackrabbit_Mine			USA				5.28	personal	Non-herbarium	Twist 96-Plex		SW	0	1	0	0
KLN_1	Boulder County	CO	USA	2020	40.062275	-105.291842	6.26	personal	Non-herbarium	Twist 96-Plex	1721	SE	1	0	0	0
KLN_2	Boulder County	CO	USA	2020	40.063389	-105.292659	3.26	personal	Non-herbarium	Twist 96-Plex	1725	SE	1	0	0	0
Little_Antelope			USA				10.81	personal	Non-herbarium	Twist 96-Plex		SW	0	1	0	0
Little_Lake_Pass		NV	USA		40.83	-114.596355	7.09	personal	Non-herbarium	Twist 96-Plex	1987	SW	0	1	0	0
LPT_5	Boulder County	CO	USA	2020	40.05377	-105.297443	8.52	personal	Non-herbarium	Twist 96-Plex	1807	SE	1	0	0	0
Majors_Place		NV	USA		39.03	-114.589954	4.92	personal	Non-herbarium	Twist 96-Plex	2028	SW	0	1	0	0
Marble_Carbonate_Creek		CO	USA	2021	39.06822	-107.188236	11.86	personal	Non-herbarium	Twist 96-Plex	2428	C	0	0	1	0
Medano_Pass_E		CO	USA	2021	37.84	-105.322022	4.63	personal	Non-herbarium	Twist 96-Plex	2356	SE	0.7489	0.1129	0.1382	0
Mendha		NV	USA		37.94	-114.56	8.97	personal	Non-herbarium	Twist 96-Plex	2281	SW	0	1	0	0	georeferenced to Mendha Mine NV
MTH_3	Albion Mountains	ID	USA	2020	42.32	-113.597917	7.85	personal	Non-herbarium	Twist 96-Plex	2443	C	0	0.0735	0.9097	0.0168	https://www.inaturalist.org/observations/55701593
NEV_9	Boulder County	CO	USA	2020	40.103803	-105.280524	2.41	personal	Non-herbarium	Twist 96-Plex	1662	SE	1	0	0	0
NFH_6	Boulder County	CO	USA	2020	40.074592	-105.290608	6.15	personal	Non-herbarium	Twist 96-Plex	1731	SE	1	0	0	0
PI_452487		MT	USA	1980	47	-110.16666667	5.16	NPGS	Non-herbarium	Twist 96-Plex	1422	N	0	0	0	1
PNM_1	Pecos New Mexico	NM	USA	2021	35.747	-105.687	9.91	personal	Non-herbarium	Twist 96-Plex	2371	SE	0.4207	0.2143	0.3462	0.0188
SAN_7	Boulder County	CO	USA	2020	40.035007	-105.297597	5.56	personal	Non-herbarium	Twist 96-Plex	1819	SE	1	0	0	0
Sidehill_Pass		NV	USA		38.36	-114.8	6.4	personal	Non-herbarium	Twist 96-Plex	1898	SW	0	1	0	0	georeferenced to Sidehill Pass NV
SMT_2	Boulder County	CO	USA	2020	39.941345	-105.262429	4.72	personal	Non-herbarium	Twist 96-Plex	1738	SE	1	0	0	0
South_of_New_Castle			USA				7.7	personal	Non-herbarium	Twist 96-Plex		SW	0	1	0	0
Sugar_Loaf			USA				8.25	personal	Non-herbarium	Twist 96-Plex		SW	0	1	0	0
Taylor_Reservoir		CO	USA	2021	38.82	-106.57795	4.33	personal	Non-herbarium	Twist 96-Plex	2886	C	0.0115	0	0.9885	0
TRNP_NU_8	Teddy Roosevelt Natl Park	ND	USA		47.63	-103.389136	5.98	personal	Non-herbarium	Twist 96-Plex	743	C	0.0213	0.065	0.5723	0.3414
Wilson_Reservoir		NV	USA		41.63	-116.282694	7.54	personal	Non-herbarium	Twist 96-Plex	1678	SW	0	0.9021	0.0978	0
Llw01							11.81		SRA	You_et_al		N	0	0	0	1	WGS sample on NCBI SRA; from Deyholos lab at U Alberta. Provenance unknown. Three runs: SRR1592654 SRR1592655 SRR1592656.
TROM_V_135817		AK	USA	1972	61.25	-149.6833	1.61		SRA	Alsos_et_al	93	N	0	0	0.0066	0.9934	WGS sample on NCBI SRA; Genome skim of Tromsoe University Museum specimen. One run ERR5529411.
ASDM_3338	Agua Prieta	Sonora	Mexico	2007	31.315833	-109.093056	1.15		Herbarium	Illumina DNA Prep	1294	SW	0.0009	0.76	0.239	0
COLO_27466	Guichon Creek	British Columbia	Canada	1941	50.533333	-120.866667	2.14		Herbarium	Illumina DNA Prep	1072	N	0	0	0	1	also catalog number 2219848
COLO_328474	St Elias MTs	Yukon	Canada	1967	60.916667	-138.716667	2.41		Herbarium	Illumina DNA Prep	1879	N	0	0	0	1	also catalog number 2219517; sampled left-most plant on sheet
COLO_386352	San Juan County	UT	USA	1993	38.434866	-109.247921	2.51		Herbarium	Illumina DNA Prep	3413	C	0	0	1	0	also catalog number 2219244
COLO_454516	Souris River Valley	Saskatchewan	Canada	1994	49.08219	-102.75247	1.67		Herbarium	Illumina DNA Prep	561	N	0	0	0	1	also catalog number 2219416; georeferenced just north of Roche Percee Provincial Park Campground. 3.5km east & 1.5km north of Roche Percee village
COLO_458368	Unita Mts	UT	USA	1995	40.94	-110.02	5.21		Herbarium	Illumina DNA Prep	2612	C	0	0	0.9589	0.0411	also catalog number 2219228
COLO_518898	Jemez Mountains	NM	USA	2003	36.479	-106.867	17.6		Herbarium	Illumina DNA Prep	2222	C	0	0.0615	0.9385	0	also catalog number 2219616
COLO_518899	Sangre de Cristo Mts	NM	USA	2003	35.8042	-105.4632	2.05		Herbarium	Illumina DNA Prep	2904	C	0.3095	0.1726	0.4855	0.0324	also catalog number 2219723
COLO_527088	Bighorn Basin	WY	USA	2002	43.6971	-107.8057	5.56		Herbarium	Illumina DNA Prep	1475	N	0	0	0.2936	0.7064	also catalog number 2219137; sampled left-most plant on sheet
COLO_539427	San Bernardino Mts	CA	USA	2009	34.183333	-116.766667	8.43		Herbarium	Illumina DNA Prep	2539	SW	0	0.7755	0.2244	0	also catalog number 2219129
COLO_546587		WY	USA	2007	41.8493	-105.3607	7.7		Herbarium	Illumina DNA Prep	1934	N	0.0298	0	0.3141	0.6561	also catalog number 2219160
COLO_90125	Marfa	TX	USA	1947	30.32443	-104.32154	3.37		Herbarium	Illumina DNA Prep	1475	SE	0.6689	0.0886	0.2426	0	also catalog number 2219392; georeferenced 19.5 mi W of Marfa abundant on roadside Presido County
DES_00029937	Randall	TX	USA	1985	35.002581	-101.90286	15.69		Herbarium	Illumina DNA Prep	1059	SW	0.3406	0.5458	0.1135	0
DES_00051727	Coconino County	AZ	USA	2003	36.14567	-112.1211	4.54		Herbarium	Illumina DNA Prep	1197	SW	0.2054	0.7728	0.0219	0
RM_188505	12 mi S of Savona	BC	Canada	1942	50.53333	-120.86667	6.81		Herbarium	Illumina DNA Prep	1072	N	0	0	0	1
RM_189616	San Luis Obispo County	CA	USA	1939	35.53551	-120.64533	2.05		Herbarium	Illumina DNA Prep	443	C	0	0.39	0.61	0	not digitized; about 4 mi east of Templeton in higher foothills 1400’
RM_192262	Jasper	Alberta	Canada	1941	52.91	-118.03	24.22		Herbarium	Illumina DNA Prep	1035	N	0	0	0	1	near YMCA lodge at Lake Edith Cavell Jasper Park
RM_220871	Whitehorse	Yukon	Canada	1949	60.69608	-135.05819	12.67		Herbarium	Illumina DNA Prep	689	N	0	0	0	1	S end airport runway
RM_231915	Deschutes County	OR	USA	1950	44.1498	-121.3309	11.7		Herbarium	Illumina DNA Prep	970	C	0	0	1	0	duplicate of COLO87927?
RM_231938	Wallowa County	OR	USA	1950	45.2416	-116.701	22.74		Herbarium	Illumina DNA Prep	514	C	0	0	1	0	duplicate of COLO79954; catalog number typo: sheet says 231938 database says 237938
RM_239572	Wallowa County	OR	USA	1952	45.1968	-117.2118	1.49		Herbarium	Illumina DNA Prep	2553	C	0	0	1	0
RM_241152	Fresno County	CA	USA	1952	37.29364	-119.15074	18.54		Herbarium	Illumina DNA Prep	2630	C	0	0	1	0	not digitized; north side Kaiser Ridge on trail 0.5 mi NW of Potter Pass 8600’
RM_319287	Bear Lake County	ID	USA	1978	42.4386	-111.1996	17.67		Herbarium	Illumina DNA Prep	2124	C	0	0	1	0
RM_389850	Grand County	UT	USA	1986	38.6014615	-109.2736738	12.44		Herbarium	Illumina DNA Prep	2041	C	0	0.0152	0.9848	0	mislabeled as Linum perenne; not digitized; T25S R24E S28–SW; 14.5 miles due E of Moab SE end of Castle Valley
RM_390618	Grand County	UT	USA	1986	38.5432704	-109.2052476	6.29		Herbarium	Illumina DNA Prep	3028	C	0	0	1	0	mislabeled as Linum perenne; not digitized; T26S R25E S18 SW LaSal Mountains Beaver Basin
RM_4864	Stevens County	WA	USA	1996	48.6196	-117.8763	5.4		Herbarium	Illumina DNA Prep	1176	C	0	0	1	0	unmounted: collector number 4864
RM_511091	Plumas County	CA	USA	1958	40.01427	-120.21549	9.18		Herbarium	Illumina DNA Prep	1981	C	0	0	1	0	not digitized; T25N R16E S8 0.5 miles SE Meadow View GS 6500’ Plumas National Forest
RM_511104	Linn County	OR	USA	1965	44.3945	-122.1567	8.07		Herbarium	Illumina DNA Prep	1252	C	0	0	1	0	Iron Mountain
RM_511105	Douglas & Jackson County	OR	USA	1972	42.9435	-122.5498	24.03		Herbarium	Illumina DNA Prep	1867	C	0	0	1	0
RM_511140	Siskiyou County	CA	USA	1970	41.83328	-123.62664	2.5		Herbarium	Illumina DNA Prep	1633	C	0	0	1	0	not digitized; Preston Peak Klamath National Forest Rattlesnake Meadow 5500’
RM_526246	Iron County	UT	USA	1987	37.6120711	-113.9839616	21.53		Herbarium	Illumina DNA Prep	1810	SW	0	1	0	0	mislabeled as Linum perenne; not digitized; T36S R19W S33 15.5 miles W of Enterprise; Junction w Pine Park Rd 5960’
RM_553459	Routt County	CO	USA	1989	40.49464	-106.9467	10.49		Herbarium	Illumina DNA Prep	1996	C	0	0	1	0	T6n R85W S8 U.S. Hwy 40 6.9 Rd mi W of Steamboat Springs between hwy and railroad tracks
RM_55736	Colonia Garcia	Chihuahua	Mexico	1899	29.9747	-108.33736	4.17		Herbarium	Illumina DNA Prep	2156	C	0.1331	0.4079	0.4395	0.0195	not digitized; collected in Colonia Garcia in the Sierra Madres Chihuahua Mexico 7500’; I georeferenced to Colonia Garcia
RM_566914	Rio Arriba County	NM	USA	1987	36.5456	-107.25809	12.92		Herbarium	Illumina DNA Prep	2121	C	0	0.061	0.9389	0
RM_575014	Healy Creek	AK	USA	1991	63.86667	-148.91667	1.13		Herbarium	Illumina DNA Prep	595	N	0	0	0.036	0.964	ALA V108477 duplicate
RM_5851	Stevens County	WA	USA	1996	48.8933	-117.858	4.17		Herbarium	Illumina DNA Prep	896	C	0	0	1	0	unmounted: collector number 5851
RM_5895	Custer County	ID	USA	2011	43.6534	-113.69582	2.01		Herbarium	Illumina DNA Prep	2005	C	0	0	0.9061	0.0938	unmounted: collector number 5895
RM_612142	Fremont County	ID	USA	1993	44.2383	-111.6061	5.15		Herbarium	Illumina DNA Prep	1940	C	0	0	1	0
RM_671299	Teton County	WY	USA	1987	44.1413	-110.2835	17.04		Herbarium	Illumina DNA Prep	2623	C	0	0	1	0	Yellowstone Natl Park
RM_672038	Wallowa County	OR	USA	1918	45.1999	-117.3177	10.63		Herbarium	Illumina DNA Prep	2403	C	0	0	1	0	unusual leaf morphology
RM_672793	Sweetwater County	WY	USA	1997	41.3237	-109.3406	15.11		Herbarium	Illumina DNA Prep	2187	C	0	0.0338	0.9137	0.0525
RM_679573	Converse County	WY	USA	1998	42.4861	-105.4523	7.43		Herbarium	Illumina DNA Prep	1616	N	0	0	0.3512	0.6487
RM_680954	Park County	WY	USA	1997	44.4935	-109.3858	5.51		Herbarium	Illumina DNA Prep	1861	N	0	0	0.1066	0.8934
RM_741007	Duchesne County	UT	USA	1994	40.8629476	-112.7518704	1.87		Herbarium	Illumina DNA Prep	1302	C	0	0.0354	0.9646	0	mislabeled as Linum perenne; not digitized; T2N R8W S33 4.7 miles S of Grandaddy Lake Uinta Mountains 10300’
RM_742601	Mohave County	AZ	USA	2000	36.2016652	-113.2052618	1.13		Herbarium	Illumina DNA Prep	1363	SW	0	0.9775	0.0225	0	mislabeled as Linum perenne; not digitized; T32N R9W S1; Whitmore Canyon NE of volcanic cone
RM_754880	Gallatin County	MT	USA	1992	44.89	-111.1642	3.98		Herbarium	Illumina DNA Prep	2502	C	0	0	0.9914	0.0085
RM_754925	Teton County	ID	USA	1992	43.7417	-111.3211	1.56		Herbarium	Illumina DNA Prep	2165	C	0	0	1	0
RM_7986	Grant County	OR	USA	2002	44.730833	-118.595278	5.57		Herbarium	Illumina DNA Prep	2342	C	0	0	1	0	unmounted: collector number 7986
RM_818782	Park County	MT	USA	1997	45.62105	-110.5643	13.7		Herbarium	Illumina DNA Prep	1483	N	0	0	0.2745	0.7255	T2S R9E S36 Ridge and draw immediately E of the Yellowstone River ca 2.5 mi S of Livingston
RM_821840	Park County	WY	USA	1999	44.5717	-110.2824	12.6		Herbarium	Illumina DNA Prep	2395	C	0	0	1	0	Yellowstone Natl Park
RM_822350	Stillwater County	MT	USA	1999	45.618	-109.326	16.02		Herbarium	Illumina DNA Prep	1170	N	0	0	0	1
RM_838622	Teton County	WY	USA	2007	44.0922	-110.5086	5.27		Herbarium	Illumina DNA Prep	2353	C	0	0	1	0
RM_91220	Butte County	ID	USA	2011	43.7185	-113.4089	6.74		Herbarium	Illumina DNA Prep	1768	C	0	0	1	0
RM_920521	Albany County	WY	USA	2007	40.9988	-106.1285	5.25		Herbarium	Illumina DNA Prep	2622	C	0	0	1	0
RM_9831	Columbia County	WA	USA	2002	46.114722	-117.663611	5.55		Herbarium	Illumina DNA Prep	1701	C	0	0	1	0	unmounted: collector number 9831
RM_9854	Columbia County	WA	USA	2002	46.086111	-117.67	22.62		Herbarium	Illumina DNA Prep	1607	C	0	0	1	0	unmounted: collector number 9854
WIN_101243	Hudson Bay	Manitoba	Canada	2010	57.474694	-92.477444	0.75		Herbarium	Illumina DNA Prep	10	N	0	0	0	1	var. lepagei
WIN_101546	Hudson Bay	Manitoba	Canada	2010	57.673139	-92.632917	7.16		Herbarium	Illumina DNA Prep	0	N	0	0	0	1	var. lepagei
RM_960808	Colfax County	NM	USA	1998	36.9152	-104.2506	0.15		Herbarium	Illumina DNA Prep	2473						sampled right-most plant
RM_679880	Fremont County	WY	USA	1996	43.5906	-109.9383	0.26		Herbarium	Illumina DNA Prep	2663
RM_666267	Carbon County	WY	USA	1984	42.2381	-107.1183	0.25		Herbarium	Illumina DNA Prep	2027
COLO_469912	Apache County	AZ	USA	1996	33.96070404	-109.5054284	0.14		Herbarium	Illumina DNA Prep	2793						also catalog number 2219608; sampled right-most plant
RM_267330	Modoc County	CA	USA	1961	41.56332	-120.27841	0.55		Herbarium	Illumina DNA Prep	1923						not digitized; rocky hillside above Thoms Creek 6.1 miles east of California State Highway 299 on Cedar Pass Rd
COLO_548698	Fremont County	WY	USA	1980	42.383872	-107.707616	0.56		Herbarium	Illumina DNA Prep	2209						also catalog number 2219111; sampled right-most plant on sheet
COLO_388380	Inyo Mts	CA	USA	1965	36.9799	-118.01878	0.65		Herbarium	Illumina DNA Prep	2537						also catalog number 2219194; georeferenced at the head of Waucoba Canyon about 3 miles south of Waucoba Mtn a rocky fellfield-Sagebrush meadow
COLO_341107	Gila County	AZ	USA	1980	33.709406	-111.33268	0.51		Herbarium	Illumina DNA Prep	1702						also catalog number 2219491
WLMP_R1	Boulder County	CO	USA	2021	40.0503	-105.286	6.33	personal	Non-herbarium	Twist 96-Plex	1687						sib of WLMP_R15
WLMP_R10	Boulder County	CO	USA	2021	40.0503	-105.286	5.77	personal	Non-herbarium	Twist 96-Plex	1687						sib of WLMP_R15
WLMP_R13	Boulder County	CO	USA	2021	40.0503	-105.286	5.22	personal	Non-herbarium	Twist 96-Plex	1687						sib of WLMP_R15
WLMP_R6	Boulder County	CO	USA	2021	40.0503	-105.286	6.68	personal	Non-herbarium	Twist 96-Plex	1687						sib of WLMP_R15
